# Mutational footprint of platinum chemotherapy in a secondary thyroid cancer

**DOI:** 10.1101/2022.03.14.484002

**Authors:** Julia Schiantarelli, Theodora Pappa, Jake Conway, Jett Crowdis, Brendan Reardon, Felix Dietlein, Julian Huang, Darren Stanizzi, Evan Carey, Alice Bosma-Moody, Alma Imamovic, Seunghun Han, Sabrina Camp, Eric Kofman, Erin Shannon, Justine A. Barletta, Meng Xiao He, David Liu, Jihye Park, Jochen H. Lorch, Eliezer M. Van Allen

## Abstract

Although papillary thyroid carcinoma (PTC) is the most frequent endocrine tumor with a generally excellent prognosis, a patient developed a clinically aggressive PTC eleven years after receiving platinum chemotherapy for ovarian endometrioid adenocarcinoma. Germline and somatic analyses of multi-temporal and multi-regional molecular profiles indicated that ovarian and thyroid tumors did not share common genetic alterations. PTC tumors had driver events associated with aggressive PTC behavior, an *RBPMS-NTRK3* fusion and a *TERT* promoter mutation. Spatial and temporal genomic heterogeneity analysis indicated a close link between anatomical locations and molecular patterns of PTC. Mutational signature analyses demonstrated a molecular footprint of platinum exposure, and that aggressive molecular drivers of PTC were linked to prior platinum-associated mutagenesis. This case provides a direct association between platinum chemotherapy exposure and secondary solid tumor evolution, in specific aggressive thyroid carcinoma, and suggests that uniform clinical assessments for secondary PTC after platinum chemotherapy may warrant further evaluation.
