## Supplementary material for "Mutational footprint of platinum chemotherapy in a secondary thyroid cancer": Table S1

tumor_sample	normal_sample	tumor_mean_coverage	normal_mean_coverage	contest_fraction	mutational_burden	number_mutations_passed_ffpe_filter	number_mutations_rejected_ffpe_filter	absolute_ploidy	absolute_purity
B1EJ3	B1EJ2	65.572126	116.287121	0.001	4.059	1036	59	2.02	0.33
B1EJ4	B1EJ2	133.413968	116.287121	0.001	2.073	291	57	2.04	0.74
B1EJ5	B1EJ2	70.472552	116.287121	0.002	3.433	843	48	2.04	0.82
B1EJ6	B1EJ2	231.782973	116.287121	0.001	3.501	390	289	2.05	0.82
B1EJ7	B1EJ2	154.380528	116.287121	0.001	1.959	266	150	2.05	0.69
B1EJ8	B1EJ2	242.540844	116.287121	0.001	3.395	350	157	2.04	0.67
B1EJ9	B1EJ2	185.992413	116.287121	0.001	2.795	383	208	2.05	0.8
B1EJA	B1EJ2	133.851709	116.287121	0.002	1.257	285	84	2.04	0.34
B1EJB	B1EJ2	206.951475	116.287121	0.001	3.224	348	188	2.05	0.67
B1EJC	B1EJ2	84.100494	116.287121	0.001	1.976	422	29	2.04	0.76
B1EJE	B1EJ2	134.210163	116.287121	0.001	2.382	253	127	2.04	0.59
B1EJN	B1EJ2	178.646548	116.287121	0.001	1.662	241	0	2.04	0.49
H4P3K	B1EJ2	126.563475	116.287121	0.001	1.122	119	0	2.04	0.47
